# Single–cell transcriptional and epigenetic mapping reveals cellular and molecular mechanisms driving non-ischemic cardiac fibrosis

**DOI:** 10.1101/2024.05.09.593315

**Authors:** Crisdion Krstevski, Gabriella E. Farrugia, Ian Hsu, Malathi S. I. Dona, Taylah L. Gaynor, Charles D. Cohen, Rebecca L. Harper, Thomas I. Harrison, Bethany Claridge, Auriane Drack, Patrick Lelliott, Helen Kiriazis, Aascha Brown, Julie R. McMullen, Daniel G. Donner, Sean Lal, David W. Greening, Alexander R. Pinto

## Abstract

Cardiac fibrosis is a major cause of cardiac dysfunction. Recently, single-cell genomic approaches have revealed in unprecedented resolution the orchestrated cellular responses driving cardiac fibrosis. Yet, the fibrosis-causing phenotypes that emerge in the heart following non-ischemic cardiac stress, and the transcriptional circuits that govern cell identity and drive fibrosis, are not well understood. Applying a paired multiomic approach, we reveal key transcriptional circuits, in mouse and human hearts, which are associated with fibrosis development following non-ischemic cardiac insults, independent of disease model, species or biological sex. Strikingly, we find the key regulatory events driving fibrosis are reversible at the single-cell transcriptional and epigenomic level, further pointing to key factors regulating fibrosis development and resolution. The transcriptional regulators identified in this study represent promising targets to ameliorate the development of fibrosis in the context of chronic stressors such as aging and hypertension.
