## Supplementary Table 4 for "Single–cell transcriptional and epigenetic mapping reveals cellular and molecular mechanisms driving non-ischemic cardiac fibrosis"

### Sheet: Sheet1
SHARED GENES ALL MODELS	MOUSE ANGII GENES EXLCUSIVELY	MOUSE TAC GENES EXLCUSIVELY	HUMAN NHF GENES EXLCUSIVELY	HUMAN NHF AND ANGII SHARED	TAC NHF AND ANGII SHARED	HUMAN NHF AND TAC SHARED
POSTN	Tns1	Cd200	LDLRAD4	CCN2	Serpine1	COMP
CILP	Plxdc2	Prelp	PIEZO2	NOX4	Rrbp1	MFAP4
LTBP2	Dab2Ip	Ptx4	PRKCA	ELN	Ednra	ASPN
COL8A1	Gpc6	Tshz2	NEDD9	MICAL2	Apbb2	ITGBL1
THBS4	Tpm1	Reln	PLEKHG5	PMEPA1	Tgfb1	CST3
DDAH1	Col5A1	Tspan6	PDZRN3	TNC	Hsp90B1	PLOD2
SPARC	Pvt1	Kctd1	ADAMTSL2	ADAMTS6	Col18A1	TGFB3
MEOX1	Map4	Wisp1	ADCY7	CMYA5	Aebp1	P3H2
COL1A2	Serpine2	Dok1	SVEP1	CACNA1C	Emilin1	COL12A1
PALLD	Prickle1	Col11A1	PLCE1	LHFPL2	Lmcd1	CRLF1
BGN	Tenm4	Chodl	SLC8A1	MRC2	Galnt17	KLHL29
MYO1D	Itgav	Nt5Dc2	ITGB5	AFF3	Tagln	PAM
LOXL3	Pdlim7	Chil1	EMP1	TANC2	Cbx6	ATP6V0A4
ACTN1	Fap	Nupr1	FSTL1	MAML3	Ssc5D	ZFP185
RUNX1	Flna	Lpar3	CACNA1G	ZFHX3	Nfic	IGFBP7
FN1	Trabd2B	1500015O10Rik	MEGF10	MT-ND1	Tmed3	FIBIN
COL1A1	Cmklr1	Gas2	PDE7A	COL3A1	Srpx2	COL5A2
SLC20A1	Mir4435-2Hg	Fndc1	WWP2	GAB2	Myl12A	MGP
GXYLT2	St5	Mfge8	SYNPO	UNC5B	Gmds	COL22A1
F2R	Scmh1	Aqp2	DENND4A	LOXL1	Pdia4	SCUBE2
MFAP5	Gap43	Insc	CPNE8	COL27A1	P4Ha3	SFRP2
CREB3L2	Angptl4	Dstn	CCN5	MACF1	Scarf2	CKB
ZBTB38	Bicd1	Cpxm2	LRP5	RABGAP1L	Rcn3	DIO2
WWTR1	Shroom4	Bccip	PLXNA4	MT-ND2	Col6A2	CTHRC1
CSRP2	Bach1	Rcn2	FOXP2	RAI14	Myo1E	RGS4
TIMP1	Nav1	Omd	BNC2	CCN4	Myl6	FMOD
CCDC80	Ggt5	Ctgf	GPR39	FMNL3	Serf2	ENPP1
XPR1	Carmn	Galr2	DPYSL3	HIP1	Mfhas1	ITGA11
MAP1B	Septin9	Nudt4	RASSF8	TANC1	Loxl2	RASL11B
SVIL	Cytor	Ptgfr	RNF152	GCNT1	Adk	NRG1
KALRN	Xylt1	Prg4	MTMR7	CDH11	Tmbim6	SERPINF1
	Grm5	Pdlim4	SLC2A13	NREP	Actn4	PAMR1
	Prrx1	Clec11A	ZFP423	MT-ND4	Tmem91	TGFBR1
	Mamdc2-As1	Tmsb4X	CFH	ARHGEF40	Slc39A13	PTGIS
	Gli2	Fbln5	SEMA3D	MAGI1	Evl	FAT1
	Thsd4	Cnn3	MED13L	PKNOX2	Ppib	SKIL
	Pdgfc	S100A1	ITGA9	MYH9	P4Ha2	ACVR1
	Mthfd1L	Atp6Ap2	MT-ND3	LUZP1	Mroh1	ABTB2
	Myo9B	Itga8	ESRRG	VCL	Csrp1	FOXP1
	St3Gal2	Sparcl1	TNFRSF25	SNRPA	Nrp1	RIN2
	Tet3	Olfml3	ADAMTS2	MT-CO3		PKD1
	Ac011287.1	Cops9	BHLHE41	MICAL3		COL8A2
	Clmp	Itm2C	FRZB			TNS3
	Sh3Pxd2A	Gprin3	BMPR1B			RBP1
	Kcnq1Ot1	Selenof	MT-ND5			CRISPLD1
	Anxa2	Ivns1Abp	CCN1			KCNMA1
	Trio	Ctsk	NALCN			GAS6
	Septin11	Tmem59	EXOC3			CCND2
	Anks1B	Pdia6	USP46			RFLNB
	Kcnk6	Hexa	TAFA5			NKD2
	Klf7	Etv4	SETBP1			MXRA7
	Tpm4	Thbs2	MN1			LTBP3
	Pxdn	Ubc	STC2			DHRS3
	Igsf9B	Metrnl	TBX20			MMP2
	Cpt1A	Ecscr	LRRC58			SYNE1
	Lingo2	P3H3	LBH			ERG
	Atp10A	Lgals1	FCHO2			IFITM10
	Kiaa1755	Msx1	SYNJ2			IGF1
	Rasal2	Fkbp7	SVOPL			PLPP3
	Arfgap1	Jcad	SRGAP3			PPFIBP1
	Prpsap1	Boc	B4GALNT3			NEO1
	Septin6	Hspa5	ADAMTS10			CTSD
	Dzip1L	Pdlim1	ZMIZ1			STRBP
	Cabin1	Angptl1	TMEM184B			MBNL1
	Pdia5	Yjefn3	MAN2B1			PDLIM3
	Dgki	Dnajc3	GM17090			TNMD
	Gnb1	Mgll	NCAPG2			FXYD6
	Flnb	Ppic	ADARB1			DKK 3.00
	Vegfa	Angptl2	NRG2			LMO4
	Asap1	Wdr19	PRRT4			DST
	Sorcs2	Lpar1	DDX50			LRRK1
	Ssh1	Islr	NFAT5			ECM2
	Cercam	Eya2	LRIG1			GM16070
	Fblim1	Wnt11	B3GALT1			ANK
	Evi5	Cyr61	PTPRB			CILP2
	Lims1	Cdkn2A	LUM			GAREM1
	Csmd2	Btla	ARNTL			FREM1
	Dnm1	Thbs1	SFT2D1			GPR176
	Ctsc	Aig1	NBEAL1			OGN
	Ppp1R13L	Mmd	TTC28			PDIA3
	Tnnt2	Ctsl	PTN			AHCYL2
	Ugdh	Hbegf	GM17266			LOX
	Palm2-Akap2	Bace2	2006-03-01			IGFBP6
	Mt-Atp8	Mxra8	LCLAT1			CACNA2D1
	Glipr2	Psap	SERTAD4			PPIA
	Sec14L2	Ninj1	SEC31A			SCX
	Nav2	Fcgrt	CCNC			PLS3
	Nap1L1	Adamtsl3	ADAMTS3			ADGRL1
	Cyth3	Creg1	PTPRS			ANGPTL7
	Sgcd	St3Gal5	RIMS1			SPP1
	Nkain3	Ctsz	UBE2G1			PCOLCE
	Myl9	Ubb	PAPPA			STK26
	Pdxdc1	Vps53	SLC25A30			LAMB2
	Vdr	Shisa4	COX8A			COL4A2
	Kif13B	Cyb5R2	GM5608			PDGFRL
	Fkbp10	Ppfibp2	XKR4			ASS1
	Mt-Co2	Spink2	GM26512			ARID5B
	Fhl3	Rasa1	SUMO2			MTCH1
	Il1R1	Tmem173	MAML2			PLEKHA7
	Linc01060	Ifngr1	D630045J12RIK			OLFML2B
	Ilf2	Mmp23	ARHGEF26			LMNA
	Myo19	Ndufa13	ABHD15			CDH2
	Nin	Eya4	CCNY			DPYSL2
	Snd1	Cyba	EXT1			IL11RA1
	Sphk1	Gng11	SIPA1L1			THRB
	Nt5Dc3	Col16A1	CSNK1G3			TRIB2
	Cald1	Fam162A	TM7SF2			PKD2
	Bmp8A	Dbp	DCLK3			CYP26A1
	Sorbs2	Oxct1	GM49692			ISM1
	Abcb8	Id3	CDRT4			EFNA5
	Dact1	Ssr4	SLC44A2			TIAM2
	Mtrnr2L8	Pxdc1	ZFYVE28			REEP5
	Lrrfip1	Ctsa	RFTN1			SLC7A2
	Rassf1	Mest	TPPP			ABI3BP
	Dirc3	Plat	GRIA3			LTBP4
	Rap1Gap2	Aga	ZFP385C			CYB5R3
	Hilpda	Mpped2	MT-CYTB
	Pacs1	Wasf1	SLC1A3
	Dnm2	Nedd4	RFWD3
	Adamts14	Tmem204	MCPH1
	Fanca	Tcf4	HSPE1
	Lipg	Pcolce2	DLG2
	Akap6	Sec62	PNRC2
	Tmem87B	Selenos	SAMD4
	Ncs1	Slc5A3	CD83
	37226	Cox6C	IKBKB
	Vcan	Lxn	GFM1
	Large1	Dusp6	MAN1C1
	Rabgef1	Stk17B	UNC119
	Pprc1	Pld3	MPZL1
	Bmp1	Gm15867	RNF149
	Srpk2	Ccdc3	FBXO22
	Nebl	Serinc2	SEMA3G
	Ano6	Cped1	MANBA
	Ndst1	Anxa1	PAFAH2
	Myom1	Shisa2	STX6
	Chd7	Pstpip1	FAM219B
	Tgfbi	Gnai1	ZFP365
	Wnt5B	Vit	CCL17
	Zswim4	Tsc22D1	AAAS
	Hmga2	2610001J05Rik	NEURL2
	Ano1	Prkg2	TADA2A
	Fbn2	Vkorc1	CAPN2
	Pcyt1A	Tyms	TJP2
	Cap1	Hoxd8	GM30124
	Niban2	Cd9	AI182371
	Calu	Tac1	CCSAP
	Lama5	Cox7C	CDC26
	Smc5-As1	S100B	WNK2
	Srl	Tmed9	UGGT2
	Sipa1L3	Col11A2	PDSS2
	Arhgap22	Podxl2	DAAM2
	Dpt	Al589670.4	AI838599
	Gse1	Tmem50A	MBNL2
	Rusc2	Rabac1	GM47782
	Lrp8	Lhfpl1	LNCPPARA
	Tgfb1I1	Specc1	NGEF
	Shc1	Syt7	TM4SF1
	Pfkp	Itgb1	SLX4IP
	Ctif	Manf	AW209491
	Iars	Creld2	ZFP827
	Adam12	Sh3Glb1	TRIM52
	Ino80	Pik3Ip1	AIP
	Rai1	Fbn1	KLHL9
	Rpl36	9330159F19Rik	SPATS2L
	Xist	Fbxo40	OSBP2
	Tll1	Tmem255B	GRK5
	Limk1	Calr	ZGPAT
	Msrb3	Anxa5	C030029H02RIK
	Trak1	Itga1	RSU1
	Fbxl13	Cpe	SKI
	Ac105450.1	Psmb5	ZFP956
	Dnajc2	Dad1	COX6B2
	Tulp4	Eid1	SOCS5
	Golga3	Ptov1	CDC42BPA
	Nop56	Psmb7	BDNF
	Mir222Hg	Aldh1A3	GDPGP1
	Mast2	Itih5	IQGAP1
	Nploc4	Nr1D1	NT5C3B
	Dlgap4	Chad	SEL1L
	Pdcd11	Gab3	PRRX2
	Prelid3A	Mdh1	NCOR2
	Ube2E2	Sdf2	GM35572
	Actb	Ntng1	4932413F04RIK
	Dyrk2	Tnfaip8	1700017D01RIK
	Larp1	Kcnj15
	Kif21A	Ggta1
	Smyd2	Lysmd2
	Kiaa1549L	Slc6A6
	Atad3B	Xpnpep1
	Kmt2B	Naalad2
	Sned1	Wfdc18
	Plxnd1	Snhg18
	Stk39	Rgl1
	Ptpdc1	Oaf
	Chpf2	Syt5
	Ptpn14	Gm32255
	Dglucy	Mnat1
	Slc17A8	Btg1
	Trmt1	Ptms
	Ac124254.2	Akirin2
	Fdx2	Fgfr1
	Linc01428	Azin1
	Dipk1A	Atraid
	Al627171.2	Rgs2
	Ano5	P3H4
	Tpm2	Dapk2
	Samm50	Hspa8
	Speg	Nucb2
	Ptpn3	Deptor
	Lmo7	Fgf9
	Shb	Mgst2
	Sirpd	Wls
	Wdr1	Gadd45B
	Vmp1	Plod1
	Cds2	Cryab
	Ankrd1	Atp5B
	Gfra2	Sdf4
	Rpl23A	Pfdn5
	Linc00469	Mxi1
	Nbas	G6Pc3
	Ppargc1B	Abhd6
	Linc00607	Pdzd2
	Z97200.1	Raver2
	Itgb1-Dt	Tasp1
	Cd59	Mertk
	Myof	Fjx1
	Chd4	Pcdh18
	Parva	Bckdha
	Tmem181	Il17Rd
	Csdc2	Dhx32
	Diaph1	Ccl6
	Zbtb7A	Akr1A1
	Gabrr2	Csgalnact2
	Plcb4	Tmem158
	Mpp3	Adam33
	Col6A3	Ankrd12
	Micall2	Ctss
	B4Galt2	Prr15
	Snrnp200	Saraf
	Smyd1	Lyz2
	Kcnj14	Atp5H
	Tmem120B	Psmc3
	Plekhg2	Tmem258
	Myl3	Enpep
	Sympk	Fam43A
	Nexn	Col13A1
	Hmcn2	Cdkn1A
	Camsap1	Copz2
	Pcdhga12	Kank1
	Nbpf15	Tm7Sf3
	Pkm	Bop 1.00
	Tpd52L2	Ccl9
	Pcnt	Col6A1
	Rab38	Nxph3
	Dgkg	Aplp2
	Ndufs5	Bnip3
	Capzb	Rbp4
	Ppp4R2	Ephb3
	Cln6	Enho
	Stab1	Lix1L
	Sugp2	Isyna1
	Xpot	Tril
	Slc9A1	Smim3
	Arap3	Telo2
	Uhrf1	Nxn
	Chfr	Dupd1
	Septin9-Dt	Six4
	Dbf4B	Atp6Ap1
	Dpy19L2	Ppa2
	Prorp	C1Qa
	Hic1	Sh3Bgrl3
	Lrrfip2	Tmem98
	Terc	Pla2G7
	Al121917.1	Prdx4
	Ptpa	Rapgef4
	Esrra	Rftn2
	Arsb	C1Qb
	Gorab	Cntfr
	Foxk1	Kctd12
	Arl6Ip4	Gpx8
	Hdlbp	Nxf1
	Zfas1	Zfyve21
	Ezh2	Vamp8
	Slc38A5	Serf1
	Nme2	Ctsh
	Pkp2	Alox5Ap
	Atp2A2	Folr1
	Mybpc3	Cnpy2
	Nes	Bbs9
	Tead1	Sv2B
	Notch3	Oaz2
	Tcf25	Gm26771
	Ccdc36	Pak3
	Enox1	Mbtps1
	Neu1	Tmem200C
	Nrsn2-As1	Pgrmc1
	Pde3A	Six1
	C11Orf80	Smox
	Ncln	Ap1S2
	Eif5B	Magi2
	Linc00502	Prtg
	Ac005291.1	Mlf 2.00
	Ergic1	Erlec1
	Ipo7	Aamdc
	Mpnd	Apbb1
	Vasp	Slc35A2
	Cluh	Cpq
	Rps24	Tcea3
	Gnl3L	Eva1B
	Al109615.4	Cdkn2B
	Ac064875.1	Sdc2
	Tymp	Ikbip
	Sema5A	Nuak1
	Sh3Bp4	Sox4
	Eif2B3	Ndufb11
	Smg1	Mtus2
	Cox6A1	Dnm3
	Galnt2	Plekhd1
	Rilpl1	Atp6V1F
	Sptbn2	Hexb
	Znf121	Rhox5
	Serbp1	Plekhg3
	Prkce	Oxtr
	Map7D1	Plscr2
	Plpp1	Hdac1
	Gpr173	Tmem30B
	Znf473	Pacsin3
	Linc00536	Chst12
	Tbl1Xr1	Znhit6
	Ac092353.2	Zbtb44
	Arfgap3	Eif3G
	Tspan5	Mcrip1
	Pawr	Dirc2
	Rbm25	Bet1L
	Ac004825.3	Net1
	Gatad2A	Hmgn5
	Slc4A2	Tcim
	Scyl1	Notch2
	C7Orf50	Csad
	Ca2	Baalc
	Dnal1	Hopx
	Ac007614.1	Ralbp1
	Kiaa1143	Uvrag
	Pik3R5	Aldh2
	Tacc2	Ndufb10
	Pald1	Pigk
	Hpgds	Rpn2
	Al008633.1	Mboat2
	Srf	Ctsf
	Slc16A1-As1	Spop
	Pip5K1C	9530068E07Rik
	Tbc1D16	Add2
	Gnas-As1	Btbd19
	Lrrc2	Gm8797
	Smtn	Gcat
	Nudt22	Syf2
	Sim2	Cys1
	Linc02745	Rnf167
	Ddx21	Steap2
	Wdr60	C1Qc
	Mxra5	Scrn1
	Myh7	Pcdhb12
	Linc00326	Dut
	Eea1	Atp6V0B
	Dlgap1	Scpep1
	Dap3	Ell
	Samd12	Ccl27A
	Rabl6	Cx3Cl1
	Ube2D2	Tmem2
	St6Gal2	Cd68
	Hipk2	Inf2
	Copg1	Lurap1L
	Znf649	B4Galnt1
	Znf562	Fcrls
	Ac023669.2	Cyp 51.00
	Flnc	Tmed10
	Cavin1	Nfix
	Znf800	Rnpep
	Dnajc5	Uqcc3
	Mt-Co1	Mettl1
	Ac093725.2	Gm42418
	Hmgb1	Dusp3
	Sorbs1	Rtn4Rl1
	Eif3A	Gm48715
	Ctnna3	Timm8B
	Vps9D1	Dtd1
	Pus7	Edn1
	Srp19	Minos1
	Nsd2	Tm2D3
	Nol11	Fzd6
	Smim2-As1	Fli1
	Cers6	C1Qtnf6
	Lrrc17	Usp50
	Ostc	Zfp106
	Snhg29	Plec
	Al158800.1	Dkk 2.00
	Rcc1	Uts2R
	Rasip1	Utrn
	Ubr1	M1Ap
	Al354989.1	Col7A1
	Harbi1	Bbx
	Ac141930.1	Tspan4
	Pvr	Smdt1
	Stk38L	Atp8A2
	Ac105402.3	Tnfrsf11B
	Tob2	Dock4
	Fam120A	Gnpda2
	Chid1	Tyrobp
	Znf16	Snap47
	Gja3	Ndufb9
	Tmod3	Erp29
	Ac002066.1	Dctn3
	Ncapg	Klhl24
	Qrich2	Sec61B
	Sae1	Desi1
	Aak1	Ptpn13
	Flacc1	C1Qtnf2
	Ppfia2	Ssr2
	Ilf3	Dgkb
	Trpm4	Faim2
	Tcerg1	Cdh24
	Linc02408	Slc40A1
	Ush2A	Ppt1
	Slc25A42	Cotl1
	Mt-Nd6	Rgs3
	Trim56	Twist1
	Acmsd	Cdc6
	Ac103923.1	Nucb1
	Rapgef4-As1	Mettl26
	Tnfrsf12A	Klc2
	Lats2	Pde4A
	Dock3	Folr2
	Linc00433	Eef1D
	Al355075.4	Hist1H1D
	Al590004.3	Ints14
	Ppp2Cb	Tbl1X
	Pdss1	Dclk1
	Map4K4	Sdk2
	Clcn3	Ndufs3
	Pitpnb	Sumf1
	Al049812.2	Fkbp4
	Smim8	Klf13
	Alas1	Actg1
	Pemt	Ptprd
	C9Orf16	Hmcn1
	Pwwp2A	Wdr45B
	Ahnak	Golga2
	Rsrc2	Ttll5
	Hhatl	Greb1L
	Slc39A14	Ruvbl1
	Cyp1B1	Ndrg3
	Ajuba	P2Ry13
	Ms4A6E	Gm29675
	Cstf2	Apex1
	Grk4	Phax
	Tbxas1	Ndufb3
	Itch	Chpf
	Ppp1R12C	Bcap31
	Aldh1L2	Epha7
	Srpk1	Tmem38B
	Veph1	St8Sia2
	Osbpl10	Slc7A13
	Matn1	Lamp1
	Nrdc	Thoc3
	Piezo1	Aprt
	Rcan2	Fut11
	Tmem51	Acan
	Bend6	Txnrd1
	Atp1B1	Gpld1
	Myom2	Mrps6
	Pds5A	Rhbdf1
	Ywhae	Clta
	Msn	Zcwpw1
	Immt	Btd
	Plk3	Acot13
	Snhg14	Rasd2
	Acot9	Glt8D1
	Cdh13	2510039O18Rik
	Thpo	Ogfod3
	Thorlnc	Fam49A
	Wdr34	Rnaseh2C
	Ndrg4	Selenon
	Ckmt2	C130050O18Rik
	Ac092287.1	Nat14
	E2F3	Arl6Ip5
	Clic4	Use1
	Rgs17	Arl 2.00
	Arhgef2	Ndufv1
	Klhl7	Zer1
	Hectd2	Lifr
	Znf93	App
	Tubb6	Hmgn3
	Cpeb4	Prex1
	Sfmbt1	Pebp1
	Bola3	Ptk2B
	Zmat2	Commd3
	C16Orf95	Ppil2
	Ltbp1	Zfp647
	Myo18B	Siva1
	Hmgcs2	Chm
	Linc02803	Stk25
	Znf598	Trappc11
	Cpne5	Chd1
	Amz1	Tubb2A
	Sec63	Gpr108
	Snx6	Atp5D
	Linc01179	Ufc1
	C20Orf194	Fam19A5
	Ssr3	Mt3
	Ac048344.4	C1Qtnf4
	Kel	Clec4N
	Antkmt	9530034E10Rik
	Ac025031.1	Fau
	Linc01603	Ppp1R3D
	Mt-Atp6	Ms4A7
	P4Hb	Etl4
	Crip2	Rflna
	Akap17A	Flii
	Linc01460	Rgs12
	Ac104051.2	Mitf
	Mcub	Mdk
	Aqp7	Fgfrl1
	Ppan	Dcps
	Fgf1	Gata2
	Dusp13	Atxn10
	Bud31	Snrnp35
	Dixdc1	Maged1
	Ccm2	Paf1
	Stpg4	Prpf8
	Pip5K1B	Yipf3
	Clcf1	Clcn7
	Atad3A	Fbxo32
	Ncl	Ttc32
	Ac010976.1	Emc10
	Ac090348.1	Slc35B1
	Fancd2	Gm45670
	Rcan1	Nbl1
	Ofd1	Ezr
	Ac092153.1	Tceal3
	Ac008415.1	D17Wsu92E
	Sinhcaf	Tspan31
	Ube2K	Senp6
	Ca3-As1	Wfdc17
	Ac092068.2	Tmem129
	Scfd2	Sun2
	Arpc5L	Bnip2
	Clip2	Spi1
	Fgf12	Smim19
		Fzd8
		Fam198B
		Nek7
		Gm26691
		Mcm9
		Smim4
		Xrcc1
		Dctn6
		Ccr5
		9330121J05Rik
		Nrp2
		Nudt11
		Dusp8
		Cox17
		Eng
		Rrp1
		Pianp
		Golim4
		Pot1B
		Snrpb
		Akt3
		Cd44
		Puf60
		Sult1A1
		Lyve1
		1110065P20Rik
		Azin2
		Hist1H2Bc
		Hspa2
		Cyth4
		Cd53
		Ereg
		Ccl24
		Eif3H
		Mef2C
		Txndc5
		Cope
		Pgls
		Ppp1Ca
		Bst1
		Clip1
		Comt
		Sema3B
		Fkbp14
		Wdtc1
		Abtb1
		Efr3B
		Scfd1
		Fam167A
		Gm4316
		Ai837181
		Cox4I1
		Gopc
		Wtip
		Pde3B
		Rgs10
		Wfs1
		Tmed1
