## Supplementary Table 5 for "Single–cell transcriptional and epigenetic mapping reveals cellular and molecular mechanisms driving non-ischemic cardiac fibrosis"

### Sheet: Sheet1
HUMAN EXLUCSIVE FIBRO-CILP	MOUSE EXCLUSIVE FIBRO-CILP	HUMAN AND MOUSE REGULONS FIBRO-CILP
PRDM16	IKZF2	ESRRG
ZNF644	GLI2	MLLT10
PRRX1	SOX13	PBX3
BCL11A	POU2F1	CREB3L1
NPAS2	PBX1	MEIS2
KLF7	ATF6	PHF20
NR2C2	HOXD3	FOXO1
RARB	NFE2L2	NFIB
SMARCC1	PHF21A	BNC2
ZNF148	PAX6	NFIA
TBL1XR1	MGA	CUX1
ZNF721	TGIF2	CREB3L2
UBE2K	SNAI1	MITF
ZNF354B	ZGPAT	ETV6
RREB1	ZFP704	MEF2A
ZFP57	MECOM	TEAD1
NR2E1	ELF2	NFAT5
GTF2I	PHTF1	TCF12
GBX1	NFKB1	FOXO3
HMBOX1	PDLIM5	PRDM1
ZEB1	BACH2	NFIC
ELF5	ZFP462	ELK3
ATF1	FREM1	NF1
TFCP2	HEYL	MEOX1
NFE2	AHDC1	BPTF
HMGA2	RUNX3	THRB
ESRRB	E2F2	GATA4
RCOR1	TRP73	SREBF2
CHD2	SKI	RUNX1
ZNF75A	KLF3	GATA6
CBFB	NFXL1
STAT3	GTF2IRD1
BRCA1	FOXP2
NFE2L1	TFEC
ZNF407	IRF5
ZNF562	CREB5
GATAD2A	PRDM5
ZNF431	GATA2
ZNF708	FOXP1
ZNF507	FOXJ2
ZNF565	CREBL2
ZNF180	BHLHE41
ZNF468	ZFP28
BACH1	ZFP128
PPARA	MYPOP
MECP2	HNRNPUL1
	ZFP383
	KLF13
	CPEB1
	ARNTL
	SOX6
	IRF2
	NR3C2
	SMAD1
	NFIX
	ZFP423
	FOXF1
	TBX20
	FLI1
	ETS1
	PKNOX2
	SMAD6
	HIVEP2
	BCLAF1
	YEATS4
	EBF1
	AFF4
	ZBTB4
	BCL6B
	ZFP207
	DLX3
	THRA
	RARA
	SOX9
	FOXK2
	SIX1
	SIX4
	HIF1A
	ESR2
	BATF
	FOXN3
	KLF6
	GLI3
	SOX4
	ZFP87
	MEF2C
	BDP1
	EBF2
	EGR3
	ELF1
	KLF12
	MBNL2
	TRPS1
	ATF7
	ZFP263
	ZFP174
	GLIS2
	ETV5
	ZFP148
	ZBTB20
	ZFP654
	POU1F1
	ERG
	ZFP213
	SOX8
	RUNX2
	FOXP4
	ZFP521
	NR3C1
	TCF4
	MBD2
	SMAD7
	ZBTB7C
	SMAD2
	ZFP407
	LCOR
	TCF7L2
	ZBTB33
	TAF1
