## Supplementary Table 6 for "Single–cell transcriptional and epigenetic mapping reveals cellular and molecular mechanisms driving non-ischemic cardiac fibrosis"

### Sheet: CARIOMYOCYTES
Regulons
Erg
Creb3l2
Creb5
Bnc2
Jun
Frem1
Egr3
Gli3
Atf3
Heyl
Zbtb7c
Gli2
Twist2
Nucb1
Nr4a1
Etv3
Pparg
Nfkb1
Egr2
Arid5b
Sox9
Fosb
Batf
Fos
Nkx2-2
Atf5
Nr1d1
Atf3
Smad3
Glis2
Gata6
Foxc2
Tbx3
Pura
Cebpa
Mypop
Meis1
Ddit3
Klf3
Arnt2
Foxp1
Zfp507
Jdp2
Pparg
Nfatc1
Zbtb8b
Nfix
Eomes
Runx3
Prdm5
Mxd3
Prox1
Stat6
Foxp1
Stat3
Gm3854
Ebf2
Tgif1
Hoxa1
Klf3
Hivep2
Nkx2-5
Erg
Ctbp1
Egr3
Ski
Ets2
Foxl1
Cux2
Irf6
Neurod1
Zscan18
Hes1

### Sheet: ENDOTHELIAL CELLS
Regulon
Creb3l2
Bnc2
Pknox2
Gli2
Egr3
Gli3
Twist2
Prdm5
Zbtb7c
Meox1
Nfkb1
Ebf2
Jun
Foxf2
Frem1
Zxdc
Lhx4
Smad3
Zscan5b
Klf2
Klf9
Sox5
Foxp4
Hoxb8
Zfp850
Gm32717
Foxr1
Scrt1
Bbx
Heyl
Fos
Zic5
Rora
Zfp955a
Nkx2-9
Ar
Neurod2
T
Rfx4
Foxe1
Junb
Sox9
Nkx2-1
Hivep2
Dmrta2
Crtc2
Pou6f2
Tbpl2
Npas2
Zfp286
Ovol2
Tulp1
Creb5
Zbtb8b
Sox21
Dbx2
Zfp513
Klf6
Irx2
Lhx1
Figla
Nfatc1
Hoxa10
Foxc2
Atf4
Hoxc10
Sox18
Esrra
Mbnl2
Zfp580
Esr2
Plagl1
Ahdc1
Zfp521
Ets2
Ddit3
Arnt2
Zeb1
Id2
Nkx2-2
Nf1
Pou1f1
Foxp2
Zbtb33
Pax7
Rarb
Zfp617
Bhlhe40
Glis2
Zfp213
Zfp943
Six1
Eomes
Gata6
Prdm6
Zfp423
Zfp503
Nfe2l2
Esrrb
Hes1
Sp6
Lhx8
Nr1d1
Zfp945
Rorc
Gata2
Bach1
Tal1
Cux2
Ski
Zscan21
Ikzf3
Tead1
Pura
Hmga1b
Ltf
Nfic
Cbfa2t2
Bptf
Tcf21
Foxl1
Gata4
Sp5
Zfp874a
Ehf
Pbx4
Zfp385a
Stat1
Nr4a1
Meis3
Spi1
Nucb1
Zfp384
Dbp
Tcf7l2
Mafb
Etv3
Glis3
Satb2
Zfp14
Cpeb1
Zscan18
Prdm1
Ppara
Tgif1
Tbx21
Ebf1
Zeb2
Tbx5
Nfe2
Sp8
Chd2
Cebpd
Prrxl1
Mllt10
Rfx6
Zfp422
Zfp516
Esrrg
Meis1
Zfp607b
Zfp941
Zbtb20
Gtf3c2
Fezf2
Trps1
Sox17
Rel
Foxg1
Zfp526
Meis2
Trp73

### Sheet: FIBROBLASTS
Regulons
Nfkb1
Klf9
Egr3
Nfatc1
Nf1
Cebpd
Creb3l2
Tcf21
Meox1
Mbnl2
Etv6
Frem1
Ahdc1
Mef2a
Zbtb7c
Bnc2
Nfat5
Pknox2
Irf2
Tcf12
Junb
Ar
Egr1
Smad3
Ppara
Mllt10
Bptf
Fos
Chd2
Klf4
Klf2
Hivep2
Elf1
Prdm5
Jund
Fos
Zfp423
Creb5
Jun
Creb1
Msc
Ebf4
Cbfa2t2
Mitf
Tead1
Atf3
Tgif1
Glis1
Ncoa3
Foxp4
Ncoa1
Elf2
Dbx2
Gli2
Lhx4
Deaf1
Atf4
Sp8
Nr1h4
Nfic
Mef2c
Vdr
Runx2
Klf2
Maf
Trps1
Hsf5
Nfkb1
Nfic
Zbtb7a
Nfib
Pdlim5
Cpeb1
Foxp1
Egr1
Foxl1
Klf12
Zfp644
Meis1
Abl1
Gli3
Atf6
Mypop
Cebpb
Ebf1
Zeb1
Klf9
Jun
Rb1
Foxf2
Pbx3
Tbl1xr1
Gm32717
Foxr1
Rreb1
Fli1
Pura
Pbx1
Hoxb8
Arid5b
Nkx6-1
Sox21
Zfp423
Nkx2-9
Zfp407
Bhlhe40
Tcf4
Zfp850
Ski
Nrl
Tbx2
Fosb
Ctbp1
Dbp
Ebf2
Bbx
Prdm1
Nr4a1
Zfp429
Six2
Hey1
Rfx4
Ikzf1
Yeats4
Prdm5
Fosl2
Zbtb16
Sox18
Twist2
Sox6
Atf5
Zfp941
Sox17
Scrt1
Foxn3
Zfp286
Nfia
Evx1
Crtc2
Jund
Ube2k
Onecut3
Mitf
Gm28360
Zfp110
Zfp541
Tcf7l2
Atf4
Sox5
Bcl6b
Ltf
Irf7
Pou6f2
Mef2d
Carf
Pax7
Sox5
Rreb1
Gata2
Thrb
Fosl2
Foxp3
Gata3
Zfp513
Zbtb20
Klf6
Hes1
Rora
Gata6
Id2
Relb
Stat1
Zfp382
Zic1
Cbfb
Zfp612
Bcl11b
Rfx6
Glis3
Foxn4
Htatip2
Foxc1
Nucb1
Zfp764
Gata5
Arid3a
Tead1
Foxp2
Arid5b
E430018J23Rik
Hmga1b
Tfdp2
Foxg1
Nr1d1
Runx1
Stat6
Twist2
Tbx1
Zic4
Ctcfl
Otx1
Zfp455
Six1
Zfp239
Zfp711
Zfp2
Gata1
Klf4
Zkscan7
Hoxa2
Nfkb2
Zfp944
Gm3854
Tbl1xr1
Mycn
Figla
Esrrb
Fezf2
Erg
Hey1
Hsf2
Meis1
Esrrg
Eomes
Zbtb7a
Klf7
Cdc5l
Fhl2
Etv1
Foxp1
Ddit3
Atf5
Jdp2
Wt1
Hoxa1
Phf20
Prrx1
Trps1
Heyl
Tead4
Epas1
Osr2
Irf6
Sox30
Lhx1
Zfp273
Tcf7
Nkx2-2
Smad1
Zfp943
Ezh2
Etv3
Ncald
Foxf1
Sp6
Zfp580
Irx5
Irf2
E2f2
Gata6
E2f7
Zkscan2
Elk3
Nfkb2
Creb3l2
Hnf4a
Irf5
Irx3
Zeb2
Zfp526
Gm28557
Sox9
Irf4
Jdp2
Pou1f1
Pparg
Arnt2
Hoxa9
Tcf7l1
Zbtb20
Zfp462
Foxk1
Mef2c
Meis2
Hey2
Rslcan18
Cebpa
Ncoa2
Meis2
Foxp2
Hcfc1
Tbx20
Irf5
Egr3
Zfp39
Pknox2
Spdef
Nr3c1
Foxa2
Nr3c2
Mnx1
Rel
Mnt
Ebf3
Thrb
Ebf3
Ets1
Lhx8
Irf9
Nfx1
Runx1
Foxo1
Nkx2-5
Klf3
Atf3
Bhlhe40
Zfp451
Tbx3
Nfat5
Spi1
Zfp354c
Zbtb16
Pou3f4
Mef2a
Stat3
Zkscan8
Gata4
Trp73
Zfp366
Zfp879
Gli3
Zfp521
Nkx6-2
Tcfl5
Nr2f2
Zfp558
Zfp62
Pou3f1
Nfib
Hsf3
Nr1h4

### Sheet: MACROPHAGES
Regulo
Bnc2
Pknox2
Gli3
Gli2
Mef2c
Egr3
Creb3l
Frem1
Klf6
Klf2
Prdm5
Jun
Meox1
Ar
Maf
Fli1
Heyl
Sox5
Ebf2
Klf6
Zbtb7c
Klf9
Twist2
Smad3
Batf
Pura
Atf4
Junb
Nfkb1
Maf
Elk3
Spi1
Rbpj
Nfic
Fos
Zbtb33
Prdm16
Rora
Sox18
E2f8
Mafb
Egr1
Irf5
Zfp423
Klf13
Thrb
Mafb
Nr3c1
Ets2
Nfatc2
Irf4
Cpeb1
Hmga1b
Glis3
Erg
Cebpb
Sox5
Ncoa1
Pou3f2
Zeb2
Foxp4
Atf4
Nfkb1
Rbpj
Hnf4g
Fosl2
Mitf
Epas1
Egr2
Ets2
Ikzf1
Bhlhe4
Plagl1
Dbx2
Nfkb2
Nr1h4
Mycn
Carf
Nfatc2
Lmo2
Foxl1
Cebpb
Tgif1
Bhlhe4
Myrf
Egr1
Zbtb7a
Nkx6-2
Tead1
Tbl1xr
Zfp612
Irf5
Phf20
Hoxb8
Sox9
Npas2
Nfatc1
Jun
Tfe3
Nkx2-9
Atf5
Hivep2
Elk3
Irf1
Zfp955
Sox21
Ebf3
Sox12
Foxe1
Sox18
Nkx2-2
Zfp286
Cebpd
Irf9
Bach1
Hoxd10
Tead4
Wt1
Prdm1
Foxp2
Zxdc
Jund
Rreb1
Zfp617
Nfic
Zfp110
Meis1
Figla
Klf12
Zbtb7a
Zfp239
Gm3271
Scrt1
Lhx1
Bbx
Lhx4
Rfx4
Cbfa2t
Zfp711
Bcl6b
Mitf
Gata2
Trps1
Sox10
Nkx2-1
Fosl2
Fli1
Hoxa2
Pdx1
Id2
Trps1
Zfp524
Hoxa9
Sox17
Runx3
Sp100
Mef2c
Klf7
Zic5
Nfib
Hic1
Tcf7l2
Zbtb45
Zeb1
Ets1
Zfp784
Rad21
Churc1
Creb5
Zfp366
Hoxd4
Neurod
Smad1
Smad6
Tbx20
Etv3
Arid5b
Relb
E2f7
Zfp429
Ube2k
Nf1
E2f2
Ncald
Nfix
Egr3
Tbx2
Nkx6-1
Egr2
Etv1
Zfp850
Tcf21
Tead1
Irf7
Cdc5l
Tcf7l2
Hoxc10
Ahdc1
Zscan5
Ebf1
Tfec
Chd2
Arid5b
Klf7
Mbnl2
Zfp944
Zfp329
Foxp3
Tcf4
Runx1
Glis1
Foxr1
Foxc1
Irx2
Gm3854
Ddit3
Klf3
Ebf3
Gfi1b
Esr2
T
Klf9
Ovol2
Irf6
Spic
Vdr
Gata4
