## Supplementary Table 8 for "Single–cell transcriptional and epigenetic mapping reveals cellular and molecular mechanisms driving non-ischemic cardiac fibrosis"

### Sheet: SupTable 7. Antibodies and Dyes
	Immunohistochemistry
	Primary			Secondary			Tertiary
	Description	Dilution	Product Code, Supplier	Description	Dilution	Product Code, Supplier	Description	Dilution	Product Code, Supplier
	rabbit anti mouse/human PPARα	1:400	A1-822A, Invitrogen	AF647-conjugated goat anti rabbit	1:1000	A21245, Invitrogen
	rat anti mouse/human GATA4	1:100	14-9980-82, Invitrogen	AF555-conjugated goat anti rat	1:1000	A-21434, Invitrogen
	rabbit anti human THBS4	1:800	ab263898, Abcam	biotinylated goat anti rabbit	1:800	A16146, Invitrogen	AF647-conjugated Streptavidin	1:200	S32355, Invitrogen
	rabbit anti mouse SOX9	1:400	ab185966, Abcam	AF647-conjugated goat anti rabbit	1:1000	A21245, Invitrogen
	rabbit anti mouse SMA	1:500	55-135-1-AP, Proteintech Group	AF555-conjugated goat anti rabbit	1:1000	A21428, Invitrogen
	rat anti mouse THBS4	1:200	MAB7860, R&D Systems	biotinylated goat anti rat	1:800	A18869, Invitrogen	AF647-conjugated Streptavidin	1:200	S32355, Invitrogen
	Flow cytometry
	Antibody Target	Cat#	Company	Clone	Dilution
	CD45	561037	BD Biosciences	30-F11	1:400
	CD31	740879	BD Biosciences	390	1:200
	PCM1	19856-1-AP	Proteinteach Group	NA	1:200
	Dyes
	Description	Dilution	Product Code, Supplier
	DAPI	1 µg/mL	D9542, Sigma-Aldrich
	WGA	1 µg/mL	29022-1, Biotium
	Vybrant™ DyeCycle™	1:500	V10273, Invitrogen
	SYTOX™ Green	1:1000	S7020, Invitrogen
