## Supplementary Table 9 for "Single–cell transcriptional and epigenetic mapping reveals cellular and molecular mechanisms driving non-ischemic cardiac fibrosis"

### Sheet: SupTable 8. Buffer Compositions
Buffer	Composition	Reference (if applicable)
NP-Buffer	5% BSA	Zhu et al., 2019	https://www.nature.com/articles/s41594-019-0323-x
	0.2% Nonidet P-40
	1 mM DTT
	1× cOmplete Protease inhibitor, EDTA free
	0.4 U/µL RNAseOUT
	0.4 U/µL Superase·In
	Made in 1X DPBS
Fx Buffer	1× HBSS	McLellan et al., 2020	https://www.ahajournals.org/doi/10.1161/CIRCULATIONAHA.119.045115#d1e2031
	2% Fetal calf serum
	0.4 U/µL Superase·In
	Made in UltraPure DNAse and RNAse free water
EDTA Buffer	130 mM NaCl	Ackers-Johnson et al., 2016	https://www.ahajournals.org/doi/10.1161/CIRCRESAHA.116.309202?url_ver=Z39.88-2003&rfr_id=ori:rid:crossref.org&rfr_dat=cr_pub%20%200pubmed
	5 mM KCl
	0.5 mM NaH2PO4
	10 mM HEPES
	10 mM Glucose
	10 mM BDM
	10 mM Taurine
	5 mM EDTA
Perfusion Buffer	130 mM NaCl	Ackers-Johnson et al., 2016	https://www.ahajournals.org/doi/10.1161/CIRCRESAHA.116.309202?url_ver=Z39.88-2003&rfr_id=ori:rid:crossref.org&rfr_dat=cr_pub%20%200pubmed
	5 mM KCl
	0.5 mM NaH2PO4
	10 mM HEPES
	10 mM Glucose
	10 mM BDM
	10 mM Taurine
	1 mM MgCl2
Stop Buffer	130 mM NaCl	Ackers-Johnson et al., 2016	https://www.ahajournals.org/doi/10.1161/CIRCRESAHA.116.309202?url_ver=Z39.88-2003&rfr_id=ori:rid:crossref.org&rfr_dat=cr_pub%20%200pubmed
	5 mM KCl
	0.5 mM NaH2PO4
	10 mM HEPES
	10 mM Glucose
	10 mM BDM
	10 mM Taurine
	1 mM MgCl2
	5% fetal calf serum
2× Hypo-osmotic solution	182 mM NaCl	Bell et al., 2009	https://physoc.onlinelibrary.wiley.com/doi/full/10.1113/expphysiol.2008.045823
	10.6 mM KCl
	1 mM MgCl2
	0.586 mM CaCl2
	20 mM Glucose
	20 mM HEPES
